# A primate-specific retroviral enhancer wires the *XACT* lncRNA into the core pluripotency network in human

**DOI:** 10.1101/693416

**Authors:** Miguel Casanova, Madeleine Moscatelli, Louis Édouard Chauvière, Christophe Huret, Julia Samson, Tharvesh Moideen Liyakat Ali, Olga Rosspopoff, Claire Rougeulle

**Affiliations:** Université de Paris, Epigenetics and Cell Fate, CNRS, F-75013 Paris, France

## Abstract

Transposable elements (TEs) have been of paramount importance in shaping genomic and epigenomic landscapes of their hosts and in driving the expansion of gene regulatory networks during mammalian evolution. They are found in nearly all long non-coding RNAs (lncRNAs) and have promoted their evolution and function, often in a species- and tissue-specific manner. X-chromosome inactivation (XCI) is an essential process that relies on several TE-enriched lncRNAs. While XCI is conserved across species, one striking difference between human and mouse is the existence of *XACT* (X active coating transcript), a human-specific lncRNA that coats active X chromosomes in pluripotent cells and may oppose X chromosome silencing in this context. Here, we explore how different families of TEs have contributed to shaping the *XACT* locus and how they couple its expression to pluripotency in humans. Through a combination of sequence analysis across primates, transcriptional interference and genome editing in human embryonic stem cells (hESCs), we identify a critical enhancer for the transcriptional regulation of the *XACT* locus that evolved from an ancestral group (LTR48B/ERV1) of mammalian endogenous retroviruses (ERVs), prior to the emergence of *XACT*. Furthermore, we show that this ancient ERV was hijacked by evolutionarily younger hominoid-specific ERVs that gave rise to the promoter of *XACT*, thus wiring its expression to the pluripotency network. This work illustrates how retroviral-derived sequences may intervene in species-specific regulatory pathways.
