## Supplementary table for "A primate-specific retroviral enhancer wires the *XACT* lncRNA into the core pluripotency network in human"

### Sheet: qRT-PCR primers
	Forward	Reverse
GAPDH	AGCCACATCGCTCAGACAC	GCCCAATACGACCAAATCC
NANOG	CCAAAGGCAAACAACCCACTT	CGGGACCTTGTCTTCCTTTTT
OCT4	CGACCATCTGCCGCTTTG	GCCGCAGCTTACACATGTTCT
QXACT1	TCCCTCCCAGCAATGAAGGAAAGA	ATGGTGCAATGCCCACCAATAAGG
XACT Q1	CAGGAATGAGCAGGAGAGTTAAT	GTACATACGTGTAACCTGGTATCC
qXACT2	TGCCTCCCTCCTCGTGTTCAATAA	CCATGCCTTGCCTTATGCATCTCT
T113.3 FR2	CAGACGCCAAGCTTTAAGTAACTC	GCATTTGTAGTGAATAACAGATCGGA
T113.3 FR3	ATCACAGACGCCAAGCTTTA	CTACAGGGAGTGTGCTTGTG
HTR2C	GTGAACCTGAGGAATGCGGT	GGGCTCACAGAAATATCACATTG
GATA6	GAGGGTGAACCCGTGTGCAATG	TGGAAGTTGGAGTCATGGGAATGG
PAX6	GTCCATCTTTGCTTGGGAAA	TAGCCAGGTTGCGAAGAACT
ATRX	AATCACAGAAGCCGACAAGG	TGTGCAAGGAAGTCATGAAGC
NODAL	TGAGCCAACAAGAGGATCTG	TGGAAAATCTCAATGGCAAG
T113.3 int2	GGGTCACGAGGTTGATTGAT	GCTAGTTCCTGTCTTAGTCCATTAG
AMOT	CTGCTTGTTGGCAGTCTCTA	GATTCGGAGGATGCATGATTTC
HAND1	ATGGACGTGCTGGCCAAGGATG	TTAACTCCAGCCCAGACTTGC

### Sheet: FISH probes
	Origin	Reference
XACT	BACPAC	RP11-35D3
XIST		a 10 kb fragment corresponding to XIST exon 1, gift from Dr. C. Brown, University of British Columbia
T113.3	BACPAC	WI2-767I20

### Sheet: Antibodies
ChIP antibodies
	Seller	Reference	Clone	Lot	Specie
H3K4me3	Millipore	04-745	MC315	2049822	Rabbit monoclonal
H3K9me3	Diagénode	pAb-193-050 (C15410193)	-	A1671-001P	Rabbit polyclonal
H3K27ac	Active motif	39133	-	-	Rabbit polyclonal
Western-blot antibodies
	Seller	Reference	Dilution
NANOG	Abcam	ab21624	1:200
SOX2	Abcam	ab97959	1:1000
OCT4	Abcam	ab181557	1:1000
TUBULIN	Sigma Aldrich	T9026	1:10000
H3.3	Merck Millipore	09-838	1:1000

### Sheet: ChIP qPCR primers
	Forward	Reverse
XACT -2kb	CCTGAGAAATCACAGGACACTAA	AAGTGGAATCTGTCTGCCTAAA
XACT TSS	TTCTGACACTTGCCTGTCTAAA	TATGGAGCCAAGAGCAAAGG
XACT +2kb	TCGTACTTGCTTGCTGATGTATAG	GGGAGGAAATATCATAATAACAAATGGG
Between_25kb	TTCCTTTCACATGGCAGTTCTA	GCTGAATGAGAGTCCATGTAAGT
T113 -6kb	CCACTGCAGGCACACTATAA	CTCTGAGTCTATGTGAACATCCC
T113 -3kb	GCTTTGTTTCTCAGATAGGTGTTC	GGCTTTCTGGGTCTGATAAGT
T113 -2kb	TTCACTTCTGCCAGCTTCTATT	TTCTGAGCCTCAACACAGTTTA
T113 -2kb_2	CTCCTGTTTCTCAGCCTTCTATC	TTTAAGGCAGGTGAGGGAATATC
T113 TSS	CGGGAAAGACTATCAGTTTGTGC	TCTGGATGTGTATGTGCAGGTC
SOX2_TSS_FR	GACAACTCCTGATACTTTTTTGAACAA	TGGTCGCTAGAAACCCATTTATTC
B2M_FR	GGCGCTCATTCTAGGACTTC	GGGCACCATTAGCAAGTCAC
hXIC19_FR	AAAAGGGAAAGTTAAGGGAAAAA	AAGAAAGGCAAAGTAGGCTTGA

### Sheet: Vectors
	Source
pSpCas9(BB)-2A-GFP	Addgene #48138
pSpCas9(BB)-2A-mCherry	in house
pLKO5.sgRNA.EFS.tGFP	Addgene #57823
pMD2.G	Addgene #12259
psPAX2	Addgene #12260

### Sheet: sgRNAs
CRISPR KO
T113.3
T113.3-sg_5'	GACAGCTATGTCCTAGATCT
T113.3-sg_3'	GCATGGCAGCAGGATCAGCA
LTR48B enhancer
CTCF-sg_1	GATGGGCTGCACTGTCCGGTAGG
CTCF-sg_2	AGGCCCAAAATCTTAATGGTAGG
TFB-sg_3	GCATCAAACTTATTTCACCAGGG
TFB-sg_4	CTGACATAACTAATAGAAGCTGG
CRISPR interference
Sg CRISPRi XACT
sgi_X1	GTTACAGGTCACTCACTGTGA
sgi_X2	GTGGCACTGAGGTCTAGATTC
sg CRISPRi T113.3
sgi_T1	GACAGCTATGTCCTAGATCT
sgi_T2	GATCGGGGCATAGGGATAAG

### Sheet: Genotyping primers
T113.3 DEL	T113_reg1-3_F3	CCCTGGTGAAATAAGTTTGATGC
	T113_reg1-4_F1	GACAGAGAGAGACCCGGATAG
T113.3 INV	T113_INVdwn_F	GGAGAACTTTAACTATCAAGTAAGC
	T113_INVup4_R	TTTGTTGCCCTGTCACACTAC
T113.3 WT	T113_Insup_F	CAGTCTTTACAGCCTCTGATAGC
	T113_Insup_R	CTCACTACTTTCCTCATAAGTTCCA
CTCF del	T113_CTCF_F1	TTCACTCAACAACCCTGTCC
	T113_CTCF_R1	GCATTCCTCAGTCTTCCTTCTT
CTCF Inv	T113_CTCF_F1	TTCACTCAACAACCCTGTCC
	T113_IntCTCFs1	GCCTATCTCTGCCAAAGACTATC
TFBS Del	T113_TFBS_F1	CTGAACAGGATACCACCAAGAG
	T113_TFBS_R2	CTCTCAACCTCCAATCACGAG
TFBS Inv	T113_TFBS_F1	CTGAACAGGATACCACCAAGAG
	T113_IntTFBs1	CCTTCCTCTTGCTCACATCTC

### Sheet: siRNAs
	Seller	Reference
POU5F1	Ambion	S10872
NANOG	Ambion	s36650
SOX2	Dharmacon	L-011778-00-0005
MALAT1	Ambion	4390843
Scrambled	Ambion	4455877

### Sheet: Datasets used in this study
RNA-seq
H1 hESCs	ENCODE		Fig. 1D	GSM758573
Rhesus iPSCs	IHEC		Sup. Fig. 1	IHECRE00000812.1
Chimpanzee iPSCs	IHEC		Sup. Fig. 1	IHECRE00000673.1
Human iPSCs	IHEC		Sup. Fig. 1	IHECRE00000914.1
scRNA-seq
Yan et al., 2013				GSE36552
Xue et al., 2013				GSE44183
Blakeley et al., 2015				GSE66507
Petropoulous et al., 2016				E-MTAB-3929
ATAC-seq
H1 hESCs	CISTROME		Fig. 5A	GSM2386576
ChIP-Seq
H3K4me3_H1 hESCs	ENCODE		Fig. 1D	GSM733657
H3K4me3_H1 hESCs	CISTROME	Lister et al., 2009	Fig. 5A	GSM409308
H3K27ac_H1 hESCs	CISTROME	Lister et al., 2009	Fig. 5A	GSM466732
CTCF_H1	CISTROME	Dixon et al., 2015	Fig. 5A	GSM1267206
OCT4_H1	CISTROME	Gertz et al., 2013	Fig. 5A	GSM803438
SOX2_H1	CISTROME	Lister et al., 2009	Fig. 5A	GSM456570
NANOG_H1	CISTROME	Lister et al., 2009	Fig. 5A	GSM456571
H3K4me3_IMR90	CISTROME	Lister et al., 2009	Sup. Fig. 5A	GSM521901
H3K27ac_IMR90	CISTROME	Lister et al., 2009	Sup. Fig. 5A	GSM521887
NANOG_H1		Lyu et al., 2018	Sup. Fig. 6C	GSM2816625
OCT4_H1		Lyu et al., 2018	Sup. Fig. 6C	GSM2816629
IgG_H1		Lyu et al., 2018	Sup. Fig. 6C	GSM2816613
